# Dynamic competition between SARS-CoV-2 NSP1 and mRNA on the human ribosome inhibits translation initiation

**DOI:** 10.1101/2020.08.20.259770

**Authors:** Christopher P. Lapointe, Rosslyn Grosely, Alex G. Johnson, Jinfan Wang, Israel S. Fernández, Joseph D. Puglisi

## Abstract

SARS-CoV-2 recently emerged as a human pathogen and is the causative agent of the COVID-19 pandemic. A molecular framework of how the virus manipulates host cellular machinery to facilitate infection remains unclear. Here, we focus on SARS-CoV-2 NSP1, which is proposed to be a virulence factor that inhibits protein synthesis by directly binding the human ribosome. Using extract-based and reconstitution experiments, we demonstrate that NSP1 inhibits translation initiation on model human and SARS-CoV-2 mRNAs. NSP1 also specifically binds to the small (40S) ribosomal subunit, which is required for translation inhibition. Using single-molecule fluorescence assays to monitor NSP1–40S subunit binding in real time, we demonstrate that eukaryotic translation initiation factors (eIFs) modulate the interaction: NSP1 rapidly and stably associates with most ribosomal pre-initiation complexes in the absence of mRNA, with particular enhancement and inhibition by eIF1 and eIF3j, respectively. Using model mRNAs and an inter-ribosomal-subunit FRET signal, we elucidate that NSP1 competes with RNA segments downstream of the start codon to bind the 40S subunit and that the protein is unable to associate rapidly with 80S ribosomes assembled on an mRNA. Collectively, our findings support a model where NSP1 associates with the open head conformation of the 40S subunit to inhibit an early step of translation, by preventing accommodation of mRNA within the entry channel.

**SIGNIFICANCE STATEMENT:** SARS-CoV-2 is the causative agent of the COVID-19 pandemic. A molecular framework for how SARS-CoV-2 manipulates host cellular machinery to facilitate infection is needed. Here, we integrate biochemical and single-molecule strategies to reveal molecular insight into how NSP1 from SARS-CoV-2 inhibits translation initiation. NSP1 directly binds to the small (40S) subunit of the human ribosome, which is modulated by human initiation factors. Further, NSP1 and mRNA compete with each other to bind the ribosome. Our findings suggest that the presence of NSP1 on the small ribosomal subunit prevents proper accommodation of the mRNA. How this competition disrupts the many steps of translation initiation is an important target for future studies.
