## Supplementary Tables for "Dynamic competition between SARS-CoV-2 NSP1 and mRNA on the human ribosome inhibits translation initiation"

### Sheet: Supp. Table 1
Supplementary Table 1. Related to Supplementary Figure 3B & C
Gel	Condition	NSP1 (nM)	Integrated Density	Mean Integrated Density	St. Dev	Fold change (eIF1/none)
Gel 1	None	32	395.54	400.229	10.7781
		64	879.077	838.653	48.0619
		90	1187.22	1047.6	122.684
		128	1194.16	1211.71	37.2569
	6 µM eIF1	32	1043.34	1036.85	60.7328	2.59064
		64	1737.56	1667.4	139.36	1.98819
		90	1964.91	1871.8	168.337	1.78675
		128	2093.15	1990.28	170.273	1.64254
Gel 2	None	32	392.589			2.00203	Mean Fold change
		64	851.37			0.417227	Standard deviation of the mean
		90	998.566
		128	1254.5
	6 µM eIF1	32	1094.07
		64	1757.73
		90	1973
		128	2083.95
Gel 3	None	32	412.557
		64	785.511
		90	957.018
		128	1186.47
	6 µM eIF1	32	973.13
		64	1506.9
		90	1677.47
		128	1793.73

### Sheet: Supp. Table 2
Supplementary Table 2. Related to Figure 2 and Supplementary Figure 4
Related to Figure 2C	ZMWs with Cy3 binding event (non-sample)
Tethered complex (20 °C)	NSP1 (nM)	eIF3j (µM)	>= 1 Cy3 event	Traces (n)	Fraction	99% C.I.
None	75		27	300	0.09	0.05 to 0.13
eIF1-40S subunits	75		168	300	0.56	0.49 to 0.63
eIF1-40S subunits	12.5		144	300	0.48	0.4 to 0.55
eIF1-40S subunits	12.5	6	17	300	0.0566667	0.03 to 0.09
eIF1-40S subunits	25		180	300	0.6	0.53 to 0.67
eIF1-40S subunits	25	6	22	300	0.0733333	0.04 to 0.12
Related to Figure 2D and Supp. Figure 4G		Association rates and amplitudes from single-exponential fits					Median association time
Tethered complex (20 °C)	NSP1 (nM)	Amplitude (Amp.)	Amp. error	Fast association rate (per s)	Rate error (95% C.I.)	n	Median (s)	95% CI (s)
eIF1-40S subunits	12.5	1.04	0.01	0.00577	0.000128	323	112.5	98.2 to 129.4
eIF1-40S subunits	18.75	0.9721	0.01	0.007286	0.000264	309	93.6	75 to 115
eIF1-40S subunits	25	0.8937	0.01	0.009525	0.000427	321	78.3	66.4 to 100.7
eIF1-40S subunits	37.5	0.987	0.004	0.01404	0.00015	316	51.4	43.5 to 64.7
Related to Supp. Figure 4H			Lifetime			Lifetimes and amplitudes from fits to single-exponential functions
532 nM laser power (µW/µm2)	Tethered complex (20 °C)	NSP1 (nM)	Median (s)	95% C.I. (S)	n	Amp. 1 (A1)	A1 error	Fast rate (k1, per s)	k1 error	adj. R2
0.6	eIF1-40S subunits	25	38.8	34.1 to 41	321	1.01	0.007	0.01984	0.00033	0.997
0.32	eIF1-40S subunits	25	96.2	75.9 to 113	306	0.9573	0.0034	0.007446	7.8e-05	0.999
0.16	eIF1-40S subunits	25	168	127.3 to 203.6	213	0.9888	0.0093	0.004201	0.000109	0.996
Related to Figure 2E and Supp. Figure 4J			Median association time			Association rates and amplitudes from double-exponential fits
Tethered complex	Temperature (°C)	NSP1 (nM)	Median (s)	95% CI (s)	n	Amp. 1 (A1)	A1 error	Fast rate (k1, per s)	k1 error	Amp. 2 (A2)	Slow rate (k2, per s)	k2 error	adj. R2
eIF1-40S subunits	20	25	78.3	66.8 to 101.4	321	0.3183	0.0232	0.03231	0.00365	0.6817	0.004693	0.00017	0.996
eIF1-40S subunits	25	25	75.9	66.4 to 97.4	308	0.1911	0.0282	0.03839	0.00801	0.8089	0.006252	0.000218	0.995
eIF1-40S subunits	30	25	43.95	38 to 53.7	316	0.47	0.029	0.0349	0.00239	0.53	0.006522	0.000334	0.998
eIF1-40S subunits	35	25	36.05	25.2 to 42.4	202	0.5064	0.0212	0.04889	0.00279	0.4936	0.007238	0.000343	0.998
Related to Figure 2F,G and Supp. Figure 4K,L		Association time		Lifetime			Association rates and amplitudes from exponential fits
Tethered complex (30 °C)	NSP1 (nM)	Median (s)	95% CI (s)	Median (s)	95% CI (s)	n	Amp. 1 (A1)	A1 error	Fast rate (k1, per s)	k1 error	Amp. 2 (A2)	Slow rate (k2, per s)	k2 error	adj. R2
40S	25	112.5	91 to 136.8	30.55	23.2 to 37	205	0.098	0.03236	0.0751	0.0652	0.902	0.004739	0.00023	0.976
40S-1	25	43.95	38 to 53.7	37.95	33.2 to 44.6	316	0.47	0.029	0.0349	0.00239	0.53	0.006522	0.000334	0.998
40S-1A	25	89.75	53.4 to 131.1	18.45	13.8 to 27.1	204	0.2464	0.0237	0.06694	0.01468	0.7536	0.004932	0.000214	0.99
40S-1-1A	25	49.6	35.1 to 63.4	21.4	17.7 to 26.5	217	0.3928	0.0146	0.05159	0.00331	0.6072	0.005914	0.000177	0.998
40S-1-1A-3	25	74.5	61.8 to 103.2	20.7	13.4 to 29.3	211	0.2866	0.0306	0.04873	0.00919	0.7134	0.005385	0.000275	0.991
40S-1-1A-3-TC-5	25	60.4	47.1 to 86.4	38.2	30.9 to 45	217	0.4204	0.0157	0.03401	0.00205	0.5796	0.004082	0.000132	0.998

### Sheet: Supp. Table 3
Supplementary Table 3. Related to Figure 3 and Supplementary Figure 5
Related to Figure 3D,F and Supp. Figure 5C,J		Association rates and amplitudes from double-exponential fits										Median association time
Tethered complex (30 °C)	NSP1 (nM)	Amp. 1 (A1)	A1 error	Fast rate (k1, per s)	k1 error	Amp. 2 (A2)	Slow rate (k2, per s)	k2 error	adj. R2	n	Type of fit	Median (s)	95% CI (s)
40S-HCV +0	25	0.402	0.0115	0.09373	0.00584	0.598	0.006821	0.000195	0.998	218	DE	28.2	22.8 to 49.9
40S-HCV +6	25	0.2497	0.0077	0.1302	0.0139	0.7503	0.005376	9.8e-05	0.998	208	DE	75.7	54.5 to 97.3
40S-HCV +6, + eIFs	25	0.5095	0.0224	0.06654	0.00452	0.4905	0.008204	0.000481	0.997	216	DE	29.25	23.0 to 34.4
40S-HCV +12	25	0.1801	0.017	0.04354	0.0065	0.8199	0.006587	0.000148	0.999	216	DE	76.6	65.2 to 106.8
40S-HCV +12, +eIFs	25	0.6038	0.0081	0.01295	0.00039				0.998	116	SE**	135.8	95.3 to 207.2
40S-HCV +24	25			0.001958	1.9e-05				0.995	202	*Linear estimate	223.5	193.5 to 248.8
40S-HCV +48	25			0.001922	2.1e-05				0.994	200	*Linear estimate	260.5	218.3 to 300.8
biotin-mRNA-40S, +eIFs	25			0.002032	4.5e-05				0.984	128	*Linear estimate	253.9	203.75 to 285.0
biotin-40S, +eIFs, Lack mRNA-Cy5	25	0.3631	0.0292	0.03747	0.00428	0.6369	0.005279	0.000261	0.9952	250	DE	56.45	49.85 to 81.7
biotin-40S, +eIFs, +mRNA-Cy5	25			0.002135	8.1e-05				0.9812	53	*Linear estimate	180.2	124.8 to 234.5
											**restricted to events that ocurred within 200 s to focus on fast rate
											DE = double exponential
Related to Figure 3E											SE = single exponential
Tethered complex (30 °C)	NSP1 (nM)	Traces (n)	>= 1 Cy3 event	Fraction	+/- 99% C.I.
40S-HCV +0	25	1061	875	0.824694	0.0316937
40S-HCV +6	25	1004	812	0.808765	0.0327649
40S-HCV +6, + eIFs	25	1005	885	0.880597	0.028597
40S-HCV +12	25	1003	877	0.874377	0.0283769
40S-HCV +12, +eIFs	25	1006	661	0.657058	0.0390577
40S-HCV +24	25	1005	520	0.517413	0.0404129
40S-HCV +48	25	1009	308	0.305253	0.0372527
biotin-mRNA-40S, +eIFs	25	923	144	0.156013	0.030013
Related to Figure 3F and Supp. Figure 5 D,E,K		Lifetime			Estimated lifetimes from the predominate phase yielded by fits to double-exponential functions
Tethered complex (30 °C)	NSP1 (nM)	Median (s)	95% CI (s)	n	Amplitude	Amp. Error	Rate (k1, per s)	k1 error	adj. R2
40S-HCV +0	25	38.2	29.4 to 50.5	218	0.86	0.01	0.015	0.0002	0.999
40S-HCV +6	25	48.5	38.3 to 57.9	208
40S-HCV +6, + eIFs	25	49.6	39.8 to 57.9	216
40S-HCV +12	25	36.65	29.6 to 46.5	216
40S-HCV +12, +eIFs	25	52.95	41.7 to 65.5	214
40S-HCV +24	25	13.8	11 to 15.7	202	0.6012	0.0445	0.1171	0.0096	0.997
40S-HCV +48	25	11.85	9.3 to 14.8	200	0.499	0.0195	0.2451	0.0154	0.997
biotin-mRNA-40S, +eIFs	25	16.15	10.9 to 24.6	128
biotin-40S, +eIFs, Lack mRNA-Cy5	25	47.3	41.2 to 56.1	250
biotin-40S, +eIFs, +mRNA-Cy5	25	21.2	12.9 to 51.9	53
40S-HCV +0, Low laser power (0.16 µW/µm2)	25	94.7	75.7 to 127.3	225	0.73	0.02	0.0043	0.0001	0.998

### Sheet: Supp. Table 4
Supplementary Table 4. Related to Figure 4 and Supplementary Figure 7
Related to Supp. Figure 7C
Tethered complex (30 °C)	[NSP1] (nM)	Traces (n)	>= 1 Cy5.5 event	Fraction	+/- 99% CI
40S-HCV+0	25	1006	723	0.718688	0.0386879
40S-CrPV+1	25	1004	451	0.449203	0.0392032
80S-CrPV+1	25	385	113	0.293506	0.0635065
80S-CrPV+48	25	875	137	0.156571	0.0265714
Related to Figure 4E		Association rates and amplitudes from double-exponential fits										Median association time
Tethered complex (30 °C)	NSP1 (nM)	Amp. 1 (A1)	A1 error	Fast rate (k1, per s)	k1 error	Amp. 2 (A2)	Slow rate (k2, per s)	k2 error	adj. R2	n	Type of fit	Median (s)	95% CI (s)
40S-HCV+0	25	0.2667	0.0124	0.05904	0.00591	0.7333	0.006351	0.000141	0.998	220	DE	63.5	46.2 to 82
40S-CrPV+1	25	0.08999	0.0135	0.08133	0.03856	0.91001	0.004166	9.1e-05	0.994	203	DE	153.7	118.6 to 189.2
80S-CrPV+1	25			0.0019	7e-06				0.938	113	*Linear estimate	259.3	235.4 to 285.3
80S-CrPV+6	25			0.002	1.4e-05				0.959	161	*Linear estimate	264.5	242.9 to 292.7
80S-CrPV+1	25			0.001783	4.7e-05				0.912	137	*Linear estimate	320.95	288.3 to 353.6
											DE = double exponential

### Sheet: Supp. Table 5
Supplementary Table 5. Related to Figure 4 and Supplementary Figure 8
Related to Figure 4B					NSP1-40S subunit co-association		NSP1 re-association
Tethered RNA (30 °C)	40S:NSP1 (nM:nM)	40S under 200 s	40S-NSP1 under 200s	2nd NSP1 >= 20s	Fraction	99% CI	Rebinding efficiency	99% CI
HCV+0	0	ND	ND	ND	ND	ND	ND	ND
HCV+0	15:30	500	285	227	0.57	0.51-0.63	0.796491	0.74-0.86
HCV+48	15:30	500	299	96	0.598	0.54 to 0.66	0.32	0.25-0.39
CrPV+1	0	ND	ND	ND	ND	ND	ND	ND
CrPV+1	15:30	502	315	ND	0.62749	0.57-0.69	ND	ND
CrPV+48	0	ND	ND	ND	ND	ND	ND	ND
CrPV+48	15:30	503	309	ND	0.614314	0.55-0.67	ND	ND
		*ND = not determined
Related to Figure 4C and Supplementary Figure 8					Association rates and amplitudes from fits										Median association time
Tethered RNA (30 °C)	40S:NSP1 (nM:nM)	Parameter	Association time (1/k1) (s)	+/- 95% C.I.	Amp. 1 (A1)	A1 error	Fast rate (k1, per s)	k1 error	Amp. 2 (A2)	Slow rate (k2, per s)	k2 error	adj. R2	n	Type of fit	Median (s)	95% CI (s)
HCV+0	15:0	NSP1-40S co-association	77	7.7	0.6435	0.1146	0.01298	0.00144	0.3565	0.004302	0.000828	0.999	213	D.E.	76.2	58.6 to 93.6
		NSP1 re-association	ND	ND	ND	ND	ND	ND	ND	ND	ND	ND	ND	ND	ND	ND
HCV+0	15:30	NSP1-40S co-association	60.7	3.9	0.6824	0.0437	0.01647	0.00112	0.3176	0.003019	0.000408	0.997	227	DE	66.8	56.2 to 76.4
		NSP1 re-association	12.7	1.4	0.2021	0.0088	0.0785	0.00963	0.7979	0.005287	8.8e-05	0.998	209	DE	93.4	67.2 to 120.2
HCV+48	15:30	NSP1-40S co-association	48.5	3.4	0.6286	0.0503	0.02063	0.00157	0.3714	0.004452	0.000521	0.997	218	DE	55.8	44.7 to 65.4
		NSP1 re-association	702.7	13.6			0.001423	2.8e-05					90	*Linear estimate	335.7	253.8 to 406.9
CrPV+1	15:0	NSP1-40S co-association	3.6	0.17	0.6804	0.009	0.2771	0.0134	0.3196	0.0059	0.000382	0.996	217	DE	7	5.4 to 8.1
	15:30	NSP1-40S co-association	2.4	0.13	0.7435	0.0111	0.4134	0.0234	0.2565	0.00828	0.000904	0.995	193	DE	3.6	3 to 4
CrPV+48	15:0	NSP1-40S co-association	2.3	0.18	0.7943	0.0179	0.4341	0.036	0.2057	0.01423	0.00364	0.987	220	DE	9.8	9.2 to 10.4
	15:30	NSP1-40S co-association	1.9	0.07	0.7631	0.0097	0.5129	0.0191	0.2369	0.01658	0.00148	0.998	174	DE	3.3	2.8 to 3.8
														DE = double exponential
														SE = single exponential
Related to Figure 4C and Supplementary Figures 8			Lifetime
Tethered RNA (30 °C)	40S:NSP1 (nM:nM)	Parameter	Median (s)	95% C.I.
HCV+0	0	40S subunit	193.8	178.8 to 234.2
		NSP1	ND	ND
		Re-associated NSP1	ND	ND
HCV+0	15:30	40S subunit	217	186 to 251.6
		NSP1	54.4	38.8 to 74
		Re-associated NSP1	112.2	85.6 to 146.6
HCV+48	15:30	40S subunit	299	241.2 to 360.2
		NSP1	64	52.5 to 81.8
		Re-associated NSP1	88.6	23.3 to 38.4
CrPV+1	0	40S subunit	84	66.8 to 97.2
		NSP1	ND	ND
CrPV+1	15:30	40S subunit	106.4	99.6 to 138.4
		NSP1	40	30.6 to 54
CrPV+48	0	40S subunit	136.2	112.8 to 179.2
		NSP1	ND	ND
CrPV+48	15:30	40S subunit	87.7	78.3 to 109.3
		NSP1	29.5	21.9 to 39

### Sheet: Supp. Table 6
Supplementary Table 6. DNA sequences
Name	Sequence	Purpose	Other notes
NSP1(WT)	ATGGAATCCTTAGTACCAGGGTTCAATGAGAAAACTCACGTACAGCTTTCGCTGCCCGTGTTGCAGGTTCGTGATGTTTTGGTGCGTGGTTTTGGGGACTCCGTTGAGGAAGTCCTGTCTGAAGCGCGTCAACACTTGAAAGATGGGACGTGCGGCCTGGTTGAAGTAGAGAAAGGCGTTCTGCCACAATTAGAGCAGCCATACGTCTTTATCAAGCGCAGCGATGCCCGCACTGCTCCCCATGGCCATGTTATGGTGGAGTTGGTTGCCGAACTTGAGGGAATCCAGTATGGTCGTTCAGGGGAAACACTTGGTGTCCTGGTGCCTCATGTCGGGGAAATTCCGGTAGCCTATCGCAAGGTTCTTTTACGCAAGAATGGCAACAAAGGAGCGGGGGGA…	Protein expression in BL21 cells	Codon optimized, purchased from IDT
NSP1(RK/AA)	ATGGAATCCTTAGTACCAGGGTTCAATGAGAAAACTCACGTACAGCTTTCGCTGCCCGTGTTGCAGGTTCGTGATGTTTTGGTGCGTGGTTTTGGGGACTCCGTTGAGGAAGTCCTGTCTGAAGCGCGTCAACACTTGAAAGATGGGACGTGCGGCCTGGTTGAAGTAGAGAAAGGCGTTCTGCCACAATTAGAGCAGCCATACGTCTTTATCAAGCGCAGCGATGCCCGCACTGCTCCCCATGGCCATGTTATGGTGGAGTTGGTTGCCGAACTTGAGGGAATCCAGTATGGTCGTTCAGGGGAAACACTTGGTGTCCTGGTGCCTCATGTCGGGGAAATTCCGGTAGCCTATCGCAAGGTTCTTTTAGCGGCCAATGGCAACAAAGGAGCGGGGGGA…	Protein expression in BL21 cells	Codon optimized, purchased from IDT
NSP1(KH/AA)	ATGGAATCCTTAGTACCAGGGTTCAATGAGAAAACTCACGTACAGCTTTCGCTGCCCGTGTTGCAGGTTCGTGATGTTTTGGTGCGTGGTTTTGGGGACTCCGTTGAGGAAGTCCTGTCTGAAGCGCGTCAACACTTGAAAGATGGGACGTGCGGCCTGGTTGAAGTAGAGAAAGGCGTTCTGCCACAATTAGAGCAGCCATACGTCTTTATCAAGCGCAGCGATGCCCGCACTGCTCCCCATGGCCATGTTATGGTGGAGTTGGTTGCCGAACTTGAGGGAATCCAGTATGGTCGTTCAGGGGAAACACTTGGTGTCCTGGTGCCTCATGTCGGGGAAATTCCGGTAGCCTATCGCAAGGTTCTTTTACGCAAGAATGGCAACAAAGGAGCGGGGGGA…	Protein expression in BL21 cells	Codon optimized, purchased from IDT
ybbR tag	GATTCTCTTGAATTTATTGCTAGTAAGCTTGCG	Install fluorophores or biotin site-specifically	Used on both recombinant proteins and human ribosomes in this paper
ybbR-NSP1	GATTCTCTTGAATTTATTGCTAGTAAGCTTGCG ATGGAATCCTTAGTACCAGGGTTCAATGAGAAAACTCACGTACAGCTTTCGCTGCCCGTGTTGCAGGTTCGTGATGTTTTGGTGCGTGGTTTTGGGGACTCCGTTGAGGAAGTCCTGTCTGAAGCGCGTCAACACTTGAAAGATGGGACGTGCGGCCTGGTTGAAGTAGAGAAAGGCGTTCTGCCACAATTAGAGCAGCCATACGTCTTTATCAAGCGCAGCGATGCCCGCACTGCTCCCCATGGCCATGTTATGGTGGAGTTGGTTGCCGAACTTGAGGGAATCCAGTATGGTCGTTCAGGGGAAACACTTGGTGTCCTGGTGCCTCATGTCGGGGAAATTCCGGTAGCCTATCGCAAGGTTCT…	Protein expression in BL21 cells	Codon optimized, purchased from IDT
NSP1-ybbR	ATGGAATCCTTAGTACCAGGGTTCAATGAGAAAACTCACGTACAGCTTTCGCTGCCCGTGTTGCAGGTTCGTGATGTTTTGGTGCGTGGTTTTGGGGACTCCGTTGAGGAAGTCCTGTCTGAAGCGCGTCAACACTTGAAAGATGGGACGTGCGGCCTGGTTGAAGTAGAGAAAGGCGTTCTGCCACAATTAGAGCAGCCATACGTCTTTATCAAGCGCAGCGATGCCCGCACTGCTCCCCATGGCCATGTTATGGTGGAGTTGGTTGCCGAACTTGAGGGAATCCAGTATGGTCGTTCAGGGGAAACACTTGGTGTCCTGGTGCCTCATGTCGGGGAAATTCCGGTAGCCTATCGCAAGGTTCTTTTACGCAAGAATGGCAACAAAGGAGCGGGGGGA…	Protein expression in BL21 cells	Codon optimized, purchased from IDT
HCV IRES	tgaccatgattacgccaagcttgcatgcctgcaggtcgacTAATACGACTCACTATAGGCCAGCCCCCTGATGGGGGCGACACTCCACCATGAATCACTCCCCTGTGAGGAACTACTGTCTTCACGCAGAAAGCGTCTAGCCATGGCGTTAGTATGAGTGTCGTGCAGCCTCCAGGACCCCCCCTCCCGGGAGAGCCATAGTGGTCTGCGGAACCGGTGAGTACACCGGAATTGCCAGGACGACCGGGTCCTTTCTTGGATAAACCCGCTCAATGCCTGGAGATTTGGGCGTGCCCCCGCAAGACTGCTAGCCGAGTAGTGTTGGGTCGCGAAAGGCCTTGTGGTACTGCCTGATAGGGTGCTTGCGAGTGCCCCGGGAGGTCTCGTAGACCGTGCACC…	Template for in vitro transcription	Purchased as a geneblock from IDT
CPL_184	TGACCATGATTACGCCAAGC	5' PCR primer, All HCV templates, sense
CPL_279	CATGGTGCACGGTCTACGAGA	3' PCR primer, HCV+0, anti-sense
CPL_281	CGTGCTCATGGTGCACGG	3' PCR primer, HCV+6, anti-sense
CPL_282	AGGATTCGTGCTCATGGTG	3' PCR primer, HCV+12, anti-sense
CPL_283	TCTTTGAGGTTTAGGATTCG	3' PCR primer, HCV+24, anti-sense
CPL_284	GTCTTCCATGGTTCTGGC	3' PCR primer, HCV+48, anti-sense
CrPV IRES	CCTTTGAGTGAGCTGATACCGCTCGCCGCAGCCGAACGACCGAGCGCAGCGAGTCAGTGAGCGAGGAAGCGGAAGAGCGCCCAATACGCAAACCGCCTCTCCCCGCGCGTTGGCCGATTCATTAATGCAGCTGGCTTATCGAAATTAATACGACTCACTATAGGGAGACCGGAATTCAAAGCAAAAATGTGATCTTGCTTGTAAATACAATTTTGAGAGGTTAATAAATTACAAGTAGTGCTATTTTTGTATTTAGGTTAGCTATTTAGCTTTACGTTCCAGGATGCCTAGTGGCAGCCCCACAATATCCAGGAAGCCCTCTCTGCGGTTTTTCAGATTAGGTAGTCGAAAAACCTAAGAAATTTACCTTTCACATTTCAAGATACCGGCGCCATGGAA…	Template for in vitro transcription	Cloned into pUC19. Full IRES sequence and relevant surrounding sequence is shown.
CPL_286	TTGGCCGATTCATTAATGC	5' PCR primer, All CrPV templates, sense
CPL_293	AAGGTAAATTTCTTAGGTTTTTCG	3' PCR primer, CrPV+1, anti-sense
CPL_288	TGTGAAAGGTAAATTTCTTAGG	3' PCR primer, CrPV+6, anti-sense
CPL_291	CTTTATGTTTTTGGCGTCTTC	3' PCR primer, CrPV+48, anti-sense
uS19 guide oligo 1	CACCGCGCAACACTCACCATCTTGC	Oligo-cloning into pX458. Guide targets 5' end of uS19 open-reading frame.	Guide: CGCAACACTCACCATCTTGC
uS19 guide oligo 2	AAACGCAAGATGGTGAGTGTTGCGC
uS19 repair template	TGCGCAGGCGCGGACCAAAGCGATCTCTTCTGAGGATATGGATTACAAGGATGACGACGATAAGGATTCTCTTGAATTTATTGCTAGTAAGCTTGCGTCAGGCAAGATGgtgagtgttgcgatttggcgcgtctctg	HDR: Encodes a tandem flag-ybbR tag to attach to the N-terminus of uS19, plus flanking sequence
CPL_144	CCAAAGCGATCTCTTCTGAGGA	5' uS19 screening oligo, sense, flanks insertion site, lies in repair template
CPL_145	GCGAGACGGTCAGAGGTTGG	3' uS19 screening oligo, antisense, flanks insertion site outside repair template
uL18 guide oligo 1	CACCGAAAAATCATAGAAAATTGCT		Guide: AAAAATCATAGAAAATTGCT
uL18 guide oligo 2	AAACAGCAATTTTCTATGATTTTTC
uL18 repair template	GATCGGGTAGCTCAAAAGAAGGCAAGCTTCCTCAGAGCTCAGGAGCGGGCTGCTGAGAGCGATTCTCTTGAATTTATTGCTAGTAAGCTTGCGGATTACAAGGATGACGACGATAAGTAAATTTAGCAATTTTCTATGATTTTTTCAGATATAGATAATAAACTTATGAACAGCAACTA	HDR: Encodes a tandem ybbR-flag tag to attach to the C-terminus of uL18, plus flanking sequence
CPL_140	CGTCCCAAAATGTCCCTTGC	5' uL18 screening oligo, sense, flanks insertion site outside repair template
CPL_143	cctgtcaactcctttgcttttcc	3' uL18 screening oligo, antisense, flanks insertion site outside repair template
UTRgapdh	TAATACGACTCACTATAGGGAAGCTTGAAATTGAGCCCGCAGCCTCCCGCTTCGCTCTCTGCTCCTCCTGTTCGACAGTCAGCCGCATCTTCTTTTGCGTCGCCAGCCGAGCCACATCGCTGAGACACCATGGTCTTCACACTCGAAGATTTCGTTGGGGACTGGCGACAGACAGCCGGCTACAACCTGGACCAAGTCCTTGAACAGGGAGGTGTGTCCAGTTTGTTTCAGAATCTCGGGGTGTCCGTAACTCCGATCCAAAGGATTGTCCTGAGCGGTGAAAATGGGCTGAAGATCGACATCCATGTCATCATCCCGTATGAAGGTCTGAGCGGCGACCAAATGGGCCAGATCGAAAAAATTTTTAAGGTGGTGTACCCTGTGGATGATCATCACTTT…	Template for in vitro transcription	GAPDH UTR sequences obtained from NCBI GenBank accession AF261085.1, pUCIDT backbone, purchased from IDT
5'UTR-3'UTR(L)	CTCGGTACCCGGGTAATACGACTCACTATAGATTAAAGGTTTATACCTTCCCAGGTAACAAACCAACCAACTTTCGATCTCTTGTAGATCTGTTCTCTAAACGAACTTTAAAATCTGTGTGGCTGTCACTCGGCTGCATGCTTAGTGCACTCACGCAGTATAATTAATAACTAATTACTGTCGTTGACAGGACACGAGTAACTCGTCTATCTTCTGCAGGCTGCTTACGGTTTCGTCCGTGTTGCAGCCGATCATCAGCACATCTAGGTTTCGTCCGGGTGTGACCGAAAGGTAAGATGGAGAGCCTTGTCCCTGGTTTCAACGAGATGGTCTTCACACTCGAAGATTTCGTTGGGGACTGGCGACAGACAGCCGGCTACAACCTGGACCAAGTCCTTG…	Template for in vitro transcription	Viral reference genome GenBank accession MN997409.1; Purchased as a GENEpart from GenScript
5'UTR-3'UTR(S)	CTCGGTACCCGGGTAATACGACTCACTATAGattaaaggtttataccttcccaggtaacaaaccaaccaactttcgatctcttgtagatctgttctctaaacgaactttaaaatctgtgtggctgtcactcggctgcatgcttagtgcactcacgcagtataattaataactaattactgtcgttgacaggacacgagtaactcgtctatcttctgcaggctgcttacggtttcgtccgtgttgcagccgatcatcagcacatctaggtttcgtccgggtgtgaccgaaaggtaagTGACCGAAAGGTAAGATGGAGAGCCTTGTCCCTGGTTTCAACGAGGTCTTCACACTCGAAGATTTCGTTGGGGACTGGCGACAGACAGCCGGCTACAACCTGG…	Template for in vitro transcription	Viral reference genome GenBank accession MN997409.1; Purchased as a GENEpart from GenScript
5'LDR-3'UTR(L)	CTCGGTACCCGGGTAATACGACTCACTATAGattaaaggtttataccttcccaggtaacaaaccaaccaactttcgatctcttgtagatctgttctctaaacgATGGTCTTCACACTCGAAGATTTCGTTGGGGACTGGCGACAGACAGCCGGCTACAACCTGGACCAAGTCCTTGAACAGGGAGGTGTGTCCAGTTTGTTTCAGAATCTCGGGGTGTCCGTAACTCCGATCCAAAGGATTGTCCTGAGCGGTGAAAATGGGCTGAAGATCGACATCCATGTCATCATCCCGTATGAAGGTCTGAGCGGCGACCAAATGGGCCAGATCGAAAAAATTTTTAAGGTGGTGTACCCTGTGGATGATCATCACTTTAAGGTGATCCTGCACTATGGCACACT…	Template for in vitro transcription	Viral reference genome GenBank accession MN997409.1; Purchased as a geneblock from IDT
5'LDR-3'UTR(S)	CTCGGTACCCGGGTAATACGACTCACTATAGattaaaggtttataccttcccaggtaacaaaccaaccaactttcgatctcttgtagatctgttctctaaacgATGGTCTTCACACTCGAAGATTTCGTTGGGGACTGGCGACAGACAGCCGGCTACAACCTGGACCAAGTCCTTGAACAGGGAGGTGTGTCCAGTTTGTTTCAGAATCTCGGGGTGTCCGTAACTCCGATCCAAAGGATTGTCCTGAGCGGTGAAAATGGGCTGAAGATCGACATCCATGTCATCATCCCGTATGAAGGTCTGAGCGGCGACCAAATGGGCCAGATCGAAAAAATTTTTAAGGTGGTGTACCCTGTGGATGATCATCACTTTAAGGTGATCCTGCACTATGGCACACT…	Template for in vitro transcription	Viral reference genome GenBank accession MN997409.1; Purchased as a geneblock from IDT
